# MAPS: Pathologist-level cell type annotation from tissue images through machine learning

**DOI:** 10.1101/2023.06.25.546474

**Authors:** Muhammad Shaban, Yunhao Bai, Huaying Qiu, Shulin Mao, Jason Yeung, Yao Yu Yeo, Vignesh Shanmugam, Han Chen, Bokai Zhu, Garry P. Nolan, Margaret A. Shipp, Scott J. Rodig, Sizun Jiang, Faisal Mahmood

## Abstract

Highly multiplexed protein imaging is emerging as a potent technique for analyzing protein distribution within cells and tissues in their native context. However, existing cell annotation methods utilizing high-plex spatial proteomics data are resource intensive and necessitate iterative expert input, thereby constraining their scalability and practicality for extensive datasets. We introduce MAPS (<u>M</u>achine learning for <u>A</u>nalysis of <u>P</u>roteomics in <u>S</u>patial biology), a machine learning approach facilitating rapid and precise cell type identification with human-level accuracy from spatial proteomics data. Validated on multiple in-house and publicly available MIBI and CODEX datasets, MAPS outperforms current annotation techniques in terms of speed and accuracy, achieving pathologist-level precision even for challenging cell types, including tumor cells of immune origin. By democratizing rapidly deployable and scalable machine learning annotation, MAPS holds significant potential to expedite advances in tissue biology and disease comprehension.
