## Supplementary Tables for "MAPS: Pathologist-level cell type annotation from tissue images through machine learning"

### Sheet: S1. Antibodies and Panel
MIBI panel for cHL 1 and cHL 2 (MIBI)							CODEX panel for cHL
Antibody target	Clone	Mass channel	Isotope	Titer (µg/mL)	Note		Antibody target	Clone	Oligo	Cycle	Fluoresecence	Titer (dilution)	Note
CD45	2B11 PD7/26	69	Ga	2			T-bet	D6N8B	5	2	Cy3	1:100
CD20	rIGEL/773	71	Ga	1			FoxP3	236A/E7	61	3	Cy3	1:100
dsDNA	35I9 DNA	89	Y	2	Not in cHL 1		TCR-γ/δ	H-41	52	4	Cy3	1:100
pSLP-76	E3G9U	110	Cd	2.5	Not in cHL 1		CD30	BerH2	57	5	Cy3	1:25
SLP-76	D1R1A	111	Cd	3	Not in cHL 1		PD-L1	E1L3N	11	6	Cy3	1:50
anti-H2AX (pS139)	N1-431	112	Cd	4	Not in cHL 1		CD4	EPR6855	20	7	Cy3	1:100
CD163	EDHu-1	113	In	3			CD5	UCHT2	75	8	Cy3	1:50
Histone H3	D1H2	115	In	2			CD25	4C9	24	9	Cy3	1:100
CD45RO	UCHL1	139	La	1			CD20	rIGEL/773	48	10	Cy3	1:200
CD28	D2Z4E	140	Ce	2.5			CD11c	EP1347Y	49	11	Cy3	1:50
CD153 (CD30L)	Check	141	Pr	0.15			CD16	D1N9L	26	12	Cy3	1:100
Lag3	17B4	142	Nd	0.5			EGFR	D38B1	58	13	Cy3	1:25
CD4	EPR6855	143	Nd	1			CD206	polyclonal	55	14	Cy3	1:100
CD11c	EP1347Y	144	Nd	0.5			CD69	polyclonal	36	15	Cy3	1:200
CD56	MRQ-42	145	Nd	0.6			CD57	HCD57	30	16	Cy3	1:200
FoxP3	236A/E7	146	Nd	5			HLA-DR	EPR3692	65	17	Cy3	1:200
GATA3	L50-823	147	Sm	5			BCL-2	124	41	18	Cy3	1:50
Granzyme B	EPR20129-127	148	Nd	1			CD7	MRQ-56	63	19	Cy3	1:100
PD-L1	E1L3N	149	Sm	5			CD45RO	UCH-L1	2	20	Cy3	1:100
CD16	SP175	150	Sm	1			CD163	EDHu-1	45	21	Cy3	1:200
Ki-67	8D5	151	Eu	0.25			Vimentin	RV202	7	22	Cy3	1:200
PD-1	D4W2J	152	Sm	2			CD15	MMA	14	23	Cy3	1:200
PD-1	NAT105	152	Sm	2			CD31	C31.3+C31.7+C31.10	68	24	Cy3	1:200
Pax-5	D7H5X	153	Eu	1			CD45	B11+PD7/26	56	25	Cy3	1:400
Tox	Check	154	Sm	1			Mast cell tryptase	AA1	44	26	Cy3	1:200
CD161	ab197979	155	Gd	3			CD56	MRQ-42	29	2	Cy5	1:50
CD68	D4B9C	156	Gd	0.5			Tim-3	polyclonal	21	3	Cy5	1:50
B2-Microglobulin	D8P1H	157	Gd	4.5			CCR6	polyclonal	53	4	Cy5	1:25
CD8	C8/144B	158	Gd	0.4			CD2	RPA-2.10	25	5	Cy5	1:25
CD3	MRQ-39	159	Gd	0.5			MUC-1	955	15	6	Cy5	1:100
HLA1	EMR8-5	160	Gd	0.33			Granzyme B	EPR20129-217	81	7	Cy5	1:200
CD15	MC480	161	Dy	1.5			LAG-3	D2G4O	42	8	Cy5	1:25
Tbet	4B10	162	Dy	2			PD-1	D4W2J	23	9	Cy5	1:50
CD14	SP192	163	Dy	0.5			IDO-1	D5J4E	59	10	Cy5	1:25
CD123	7G3	164	Dy	1	Not in cHL 1		VISTA	D1L2G	79	11	Cy5	1:50
CXCR5	EPR8837	165	Ho	1			TCRb	G11	3	12	Cy5	1:100
CD45RA	HI100	166	Er	0.8			CD45RA	HI100	72	13	Cy5	1:50
HLA-DR	EPR3692	167	Er	0.6			CD44	IM-7	44	14	Cy5	1:100
CD57	HNK-1	168	Er	0.6			CD8	C8/144B	8	15	Cy5	1:50
IL-10	4A7-25-17	169	Tm	0.5			β-catenin	14	51	16	Cy5	1:50
CD30	Ber-H2	170	Er	1			CD11b	EPR1344	28	19	Cy5	1:50
TIM3	D5D5R	171	Yb	1			Cytokeratin	C11	67	20	Cy5	1:200
RORgT	AFKJS-9	172	Yb	1			CD68	KP-1	70	21	Cy5	1:100
TCRgd	H-41	173	Yb	1			Collagen IV	polyclonal	33	22	Cy5	1:200
CD86	E2G8P	174	Yb	1.5			Podoplanin	D2-40	32	23	Cy5	1:200
CD25	4C9	175	Lu	1			MMP-9	L51/82	80	24	Cy5	1:200
Na-K ATPase	EP1845Y	176	Yb	5			CD162	HECA-452	46	25	Cy5	1:200
							α-SMA	polyclonal	69	26	Cy5	1:200

### Sheet: S2. Segmentation parameters
Methods	Tissue type	model_mpp	maxima_threshold	interior_threshold	Nuclear channel	Membrane channel combination
MIBI	cHL 1	1.75 (0.6.0)	NA	NA	Histone H3	HLA-DR, HLA1, Na-K-ATPase, CD45RA, CD11c, CD3, CD20, CD68
MIBI	cHL 2	1.75 (0.6.0)	NA	NA	Histone H3	HLA-DR, HLA1, Na-K-ATPase, CD45RA, CD11c, CD3, CD20, CD68
CODEX	cHL	0.5 (0.12.2)	0.25	0.2	DAPI	CD4, CD7, CD15, CD30, CD11b, CD20, CD45RA, CD45RO, CD31, Podoplanin, HLA-DR
deepcell-tf version	Weight file address
0.6.0	https://deepcell-data.s3-us-west-1.amazonaws.com/model-weights/Multiplex_Segmentation_20200908_2_head.h5.
0.12.2	https://deepcell-data.s3-us-west-1.amazonaws.com/saved-models/MultiplexSegmentation-9.tar.gz
